# Depot-Specific mRNA Expression Programs in Human Adipocytes Suggest Physiological Specialization via Distinct Developmental Programs

**DOI:** 10.1101/2024.01.28.577632

**Authors:** Heather J. Clemons, Daniel J. Hogan, Patrick O. Brown

**Affiliations:** Department of Biochemistry, Stanford University School of Medicine, Palo Alto, California, United States of America; Howard Hughes Medical Institute, Stanford University School of Medicine, Palo Alto, California, United States of America

## Abstract

Adipose tissue is distributed in diverse locations throughout the human body. Not much is known about the extent to which anatomically distinct adipose depots are functionally distinct, specialized organs, nor whether depot-specific characteristics result from intrinsic developmental programs, as opposed to reversible physiological responses to differences in tissue microenvironment. We used DNA microarrays to compare mRNA expression patterns of isolated human adipocytes and cultured adipose stem cells, before and after *ex vivo* adipocyte differentiation, from seven anatomically diverse adipose tissue depots. Adipocytes from different depots displayed distinct gene-expression programs, which were most closely shared with anatomically related depots. These depot-specific differences in gene expression were recapitulated when adipocyte progenitor cells from each site were differentiated *ex vivo,* suggesting that progenitor cells from specific anatomic sites are deterministically programmed to differentiate into depot-specific adipocytes. mRNAs whose expression differed between anatomically diverse groups of depots (e.g., subcutaneous vs. internal) suggest important functional specializations. Many developmental transcription factors showed striking depot-specific patterns of expression, suggesting that adipocytes in each anatomic depot are programmed during early development in concert with anatomically related tissues and organs. Our results support the hypothesis that adipocytes from different depots are functionally distinct and that their depot-specific specialization reflects distinct developmental programs.
