## Supplementary material for "Depot-Specific mRNA Expression Programs in Human Adipocytes Suggest Physiological Specialization via Distinct Developmental Programs": Dataset S1

original_label	array	fraction	depot	new_label
HOV061.abdominal.....................adipocyte.......F36..HOV061	HOV061	adipocyte	abdominal	HOV061_adipocyte_abdominal_F36
HOV076.abdominal.....................adipocyte.......F42..HOV076	HOV076	adipocyte	abdominal	HOV076_adipocyte_abdominal_F42
HOV086.abdominal.....................adipocyte.......F50..HOV086	HOV086	adipocyte	abdominal	HOV086_adipocyte_abdominal_F50
HOR184.abdominal.....................adipocyte.......F52c..HOR184	HOR184	adipocyte	abdominal	HOR184_adipocyte_abdominal_F52c
HOV122.abdominal.....................adipocyte.......F62a..HOV122	HOV122	adipocyte	abdominal	HOV122_adipocyte_abdominal_F62a
HOV062.abdominal.....................adipocyte.......M34..HOV062	HOV062	adipocyte	abdominal	HOV062_adipocyte_abdominal_M34
HOV087.abdominal.....................adipocyte.......M60..HOV087	HOV087	adipocyte	abdominal	HOV087_adipocyte_abdominal_M60
HOV063.abdominal.lipo................adipocyte.......F62..HOV063	HOV063	adipocyte	abdominal	HOV063_adipocyte_abdominal_F62
HOV075.abdominal.lipo................adipocyte.......M58a..HOV075	HOV075	adipocyte	abdominal	HOV075_adipocyte_abdominal_M58a
HOZ121.breast........................adipocyte.......F52a..HOZ121	HOZ121	adipocyte	breast	HOZ121_adipocyte_breast_F52a
HOX137.breast.L......................adipocyte.......F23..HOX137	HOX137	adipocyte	breast	HOX137_adipocyte_breast_F23
HOX128.breast.L......................adipocyte.......F52b..HOX128	HOX128	adipocyte	breast	HOX128_adipocyte_breast_F52b
HOZ042.breast.R......................adipocyte.......F39..HOZ042	HOZ042	adipocyte	breast	HOZ042_adipocyte_breast_F39
HOZ080.breast.R......................adipocyte.......F52b..HOZ080	HOZ080	adipocyte	breast	HOZ080_adipocyte_breast_F52b
HOV121.omentum..colon................adipocyte.......F47..HOV121	HOV121	adipocyte	omentum	HOV121_adipocyte_omentum_F47
HOZ073.omentum..colon................adipocyte.......F69..HOZ073	HOZ073	adipocyte	omentum	HOZ073_adipocyte_omentum_F69
HOR155.omentum..colon................adipocyte.......F72..HOR155	HOR155	adipocyte	omentum	HOR155_adipocyte_omentum_F72
HOR153.omentum..colon................adipocyte.......F75..HOR153	HOR153	adipocyte	omentum	HOR153_adipocyte_omentum_F75
HOZ115.omentum..colon................adipocyte.......M17..HOZ115	HOZ115	adipocyte	omentum	HOZ115_adipocyte_omentum_M17
HOV096.omentum..colon................adipocyte.......UUf..HOV096	HOV096	adipocyte	omentum	HOV096_adipocyte_omentum_U
HOV115.omentum..stomach..............adipocyte.......F52d..HOV115	HOV115	adipocyte	omentum	HOV115_adipocyte_omentum_F52d
HOV104.omentum..stomach..............adipocyte.......F73..HOV104	HOV104	adipocyte	omentum	HOV104_adipocyte_omentum_F73
HOX111.pericolonic...................adipocyte.......F44..HOX111	HOX111	adipocyte	pericolonic	HOX111_adipocyte_pericolonic_F44
HOW171.pericolonic...................adipocyte.......F50b..HOW171	HOW171	adipocyte	pericolonic	HOW171_adipocyte_pericolonic_F50b
HOX139.pericolonic...................adipocyte.......F51c..HOX139	HOX139	adipocyte	pericolonic	HOX139_adipocyte_pericolonic_F51c
HOZ049.pericolonic...................adipocyte.......F59..HOZ049	HOZ049	adipocyte	pericolonic	HOZ049_adipocyte_pericolonic_F59
HOZ033.pericolonic...................adipocyte.......F75..HOZ033	HOZ033	adipocyte	pericolonic	HOZ033_adipocyte_pericolonic_F75
HOZ039.pericolonic...................adipocyte.......F85..HOZ039	HOZ039	adipocyte	pericolonic	HOZ039_adipocyte_pericolonic_F85
HOZ066.pericolonic...................adipocyte.......M52..HOZ066	HOZ066	adipocyte	pericolonic	HOZ066_adipocyte_pericolonic_M52
HOW181.pericolonic...................adipocyte.......M65..HOW181	HOW181	adipocyte	pericolonic	HOW181_adipocyte_pericolonic_M65
HOX153.perirenal..retroperitoneal....adipocyte.......F41..HOX153	HOX153	adipocyte	retroperitoneal	HOX153_adipocyte_retroperitoneal_F41
HOZ034.perirenal..retroperitoneal....adipocyte.......M50..HOZ034	HOZ034	adipocyte	retroperitoneal	HOZ034_adipocyte_retroperitoneal_M50
HOW179.perirenal..retroperitoneal....adipocyte.......M55a..HOW179	HOW179	adipocyte	retroperitoneal	HOW179_adipocyte_retroperitoneal_M55a
HOX152.perirenal..retroperitoneal....adipocyte.......M58..HOX152	HOX152	adipocyte	retroperitoneal	HOX152_adipocyte_retroperitoneal_M58
HOV072.shin..........................adipocyte.......F76..HOV072	HOV072	adipocyte	shin	HOV072_adipocyte_shin_F76
HOV073.shin.calf.....................adipocyte.......F63..HOV073	HOV073	adipocyte	shin	HOV073_adipocyte_shin_F63
HOR162.shin.calf.....................adipocyte.......F71..HOR162	HOR162	adipocyte	shin	HOR162_adipocyte_shin_F71
HOR160.shin.calf.....................adipocyte.......M23..HOR160	HOR160	adipocyte	shin	HOR160_adipocyte_shin_M23
HOV111.shin.calf.....................adipocyte.......M55c..HOV111	HOV111	adipocyte	shin	HOV111_adipocyte_shin_M55c
HOV070.shin.calf.....................adipocyte.......M84..HOV070	HOV070	adipocyte	shin	HOV070_adipocyte_shin_M84
HOZ065.shin.calf.....................adipocyte.......M94..HOZ065	HOZ065	adipocyte	shin	HOZ065_adipocyte_shin_M94
HOX140.thigh.........................adipocyte.......F58a..HOX140	HOX140	adipocyte	thigh	HOX140_adipocyte_thigh_F58a
HOZ124.thigh.........................adipocyte.......F73a..HOZ124	HOZ124	adipocyte	thigh	HOZ124_adipocyte_thigh_F73a
HOZ113.thigh.........................adipocyte.......F83..HOZ113	HOZ113	adipocyte	thigh	HOZ113_adipocyte_thigh_F83
HOZ057.thigh.........................adipocyte.......M94..HOZ057	HOZ057	adipocyte	thigh	HOZ057_adipocyte_thigh_M94
HOZ059.thigh.........................adipocyte.......MU..HOZ059	HOZ059	adipocyte	thigh	HOZ059_adipocyte_thigh_M
HOV128.calf..........................adipocyte.......M44..HOV128	HOV128	adipocyte	shin	HOV128_adipocyte_shin_M44
HOV124.shin.calf.....................adipocyte.......F81..HOV124	HOV124	adipocyte	shin	HOV124_adipocyte_shin_F81
HOV113.shin.calf.....................adipocyte.......F81a..HOV113	HOV113	adipocyte	shin	HOV113_adipocyte_shin_F81a
HOZ156.breast.R......................adipocyte.......F60a_redo..HOZ156	HOZ156	adipocyte	breast	HOZ156_adipocyte_breast_F60a
HOZ158.breast........................adipocyte.......F31a_redo..HOZ158	HOZ158	adipocyte	breast	HOZ158_adipocyte_breast_F31a
HOZ160.omentum..colon................adipocyte.......F59_redo..HOZ160	HOZ160	adipocyte	omentum	HOZ160_adipocyte_omentum_F59
HOZ161.pericolonic...................adipocyte.......F51a_redo..HOZ161	HOZ161	adipocyte	pericolonic	HOZ161_adipocyte_pericolonic_F51a
HOZ153.thigh.........................adipocyte.......M84_redo..HOZ153	HOZ153	adipocyte	thigh	HOZ153_adipocyte_thigh_M84
HOZ151.thigh.........................adipocyte.......F52b_redo..HOZ151	HOZ151	adipocyte	thigh	HOZ151_adipocyte_thigh_F52b
HOZ150.shin.calf.....................adipocyte.......M23_redo..HOZ150	HOZ150	adipocyte	shin	HOZ150_adipocyte_shin_M23
HOZ149.shin.calf.....................adipocyte.......M55_redo..HOZ149	HOZ149	adipocyte	shin	HOZ149_adipocyte_shin_M55
HOZ147.abdominal.....................adipocyte.......M60_redo..HOZ147	HOZ147	adipocyte	abdominal	HOZ147_adipocyte_abdominal_M60
HOZ142.retroperitoneal...............adipocyte.......M57_redo..HOZ142	HOZ142	adipocyte	retroperitoneal	HOZ142_adipocyte_retroperitoneal_M57
HOZ140.flank.back.lipo...............adipocyte.......UUa_redo..HOZ140	HOZ140	adipocyte	abdominal	HOZ140_adipocyte_abdominal_U
HOV080.abdominal.....................tissue..........F36..HOV080	HOV080	tissue	abdominal	HOV080_tissue_abdominal_F36
HOR182.abdominal.....................tissue..........F42..HOR182	HOR182	tissue	abdominal	HOR182_tissue_abdominal_F42
HOV082.abdominal.....................tissue..........F50..HOV082	HOV082	tissue	abdominal	HOV082_tissue_abdominal_F50
HOR185.abdominal.....................tissue..........F52c..HOR185	HOR185	tissue	abdominal	HOR185_tissue_abdominal_F52c
HOV099.abdominal.....................tissue..........F59a..HOV099	HOV099	tissue	abdominal	HOV099_tissue_abdominal_F59a
HOR152.abdominal.....................tissue..........F60..HOR152	HOR152	tissue	abdominal	HOR152_tissue_abdominal_F60
HOV088.abdominal.....................tissue..........F62a..HOV088	HOV088	tissue	abdominal	HOV088_tissue_abdominal_F62a
HOV102.abdominal.....................tissue..........M34..HOV102	HOV102	tissue	abdominal	HOV102_tissue_abdominal_M34
HOV057.abdominal.....................tissue..........M51a..HOV057	HOV057	tissue	abdominal	HOV057_tissue_abdominal_M51a
HOR172.abdominal.....................tissue..........M59a..HOR172	HOR172	tissue	abdominal	HOR172_tissue_abdominal_M59a
HOV130.abdominal.....................tissue..........M60..HOV130	HOV130	tissue	abdominal	HOV130_tissue_abdominal_M60
HOR171.abdominal.....................tissue..........UUg..HOR171	HOR171	tissue	abdominal	HOR171_tissue_abdominal_U
HOV118.abdominal..deep...............tissue..........F33..HOV118	HOV118	tissue	abdominal	HOV118_tissue_abdominal_F33
HOV084.abdominal..superficial........tissue..........F33..HOV084	HOV084	tissue	abdominal	HOV084_tissue_abdominal_F33
HOV078.abdominal.lipo................tissue..........F62..HOV078	HOV078	tissue	abdominal	HOV078_tissue_abdominal_F62
HOR179.abdominal.lipo................tissue..........M58a..HOR179	HOR179	tissue	abdominal	HOR179_tissue_abdominal_M58a
HOZ078.arm..lower....................tissue..........F48..HOZ078	HOZ078	tissue	arm	HOZ078_tissue_arm_F48
HOZ079.arm..upper....................tissue..........F48..HOZ079	HOZ079	tissue	arm	HOZ079_tissue_arm_F48
HOX154.arm..upper....................tissue..........UUd..HOX154	HOX154	tissue	arm	HOX154_tissue_arm_U
HOX119.arm.lipo......................tissue..........UU..HOX119	HOX119	tissue	arm	HOX119_tissue_arm_U
HOX010.bladder..retroperitoneal......tissue..........F57..HOX010	HOX010	tissue	bladder	HOX010_tissue_bladder_F57
HOZ123.breast.L......................tissue..........F21..HOZ123	HOZ123	tissue	breast	HOZ123_tissue_breast_F21
HOX133.breast.L......................tissue..........F23..HOX133	HOX133	tissue	breast	HOX133_tissue_breast_F23
HOZ044.breast.L......................tissue..........F45..HOZ044	HOZ044	tissue	breast	HOZ044_tissue_breast_F45
HOX130.breast.L......................tissue..........F52b..HOX130	HOX130	tissue	breast	HOX130_tissue_breast_F52b
HOZ032.pericolonic...................tissue..........F75..HOZ032	HOZ032	stromal	pericolonic	HOZ032_stromal_pericolonic_F75
HOZ043.breast.R......................tissue..........F39..HOZ043	HOZ043	tissue	breast	HOZ043_tissue_breast_F39
HOX129.breast.R......................tissue..........F52b..HOX129	HOX129	tissue	breast	HOX129_tissue_breast_F52b
HOX118.breast.R......................tissue..........F57a..HOX118	HOX118	tissue	breast	HOX118_tissue_breast_F57a
HOZ122.breast.R......................tissue..........F62b..HOZ122	HOZ122	tissue	breast	HOZ122_tissue_breast_F62b
HOR170.calf..........................tissue..........M24a..HOR170	HOR170	tissue	shin	HOR170_tissue_shin_M24a
HOX146.heel..........................tissue..........F31..HOX146	HOX146	tissue	shin	HOX146_tissue_shin_F31
HOX148.heel..........................tissue..........M24a..HOX148	HOX148	tissue	shin	HOX148_tissue_shin_M24a
HOZ055.heel..........................tissue..........M77..HOZ055	HOZ055	tissue	shin	HOZ055_tissue_shin_M77
HOZ037.knee..........................tissue..........M24a..HOZ037	HOZ037	tissue	knee	HOZ037_tissue_knee_M24a
HOZ076.knee..........................tissue..........M25..HOZ076	HOZ076	tissue	knee	HOZ076_tissue_knee_M25
HOX135.knee..popliteal...............tissue..........M77..HOX135	HOX135	tissue	knee	HOX135_tissue_knee_M77
HOV056.omentum..colon................tissue..........F23a..HOV056	HOV056	tissue	omentum	HOV056_tissue_omentum_F23a
HOV103.omentum..colon................tissue..........F59..HOV103	HOV103	tissue	omentum	HOV103_tissue_omentum_F59
HOZ074.omentum..colon................tissue..........F69..HOZ074	HOZ074	tissue	omentum	HOZ074_tissue_omentum_F69
HOV060.omentum..colon................tissue..........F72..HOV060	HOV060	tissue	omentum	HOV060_tissue_omentum_F72
HOV055.omentum..colon................tissue..........F75..HOV055	HOV055	tissue	omentum	HOV055_tissue_omentum_F75
HOZ072.omentum..colon................tissue..........M17..HOZ072	HOZ072	tissue	omentum	HOZ072_tissue_omentum_M17
HOZ070.omentum..colon................tissue..........M52..HOZ070	HOZ070	tissue	omentum	HOZ070_tissue_omentum_M52
HOR168.omentum..colon................tissue..........M60a..HOR168	HOR168	tissue	omentum	HOR168_tissue_omentum_M60a
HOR167.omentum..colon................tissue..........M82..HOR167	HOR167	tissue	omentum	HOR167_tissue_omentum_M82
HOV114.omentum..stomach..............tissue..........F52d..HOV114	HOV114	tissue	omentum	HOV114_tissue_omentum_F52d
HOR157.omentum..stomach..............tissue..........F73..HOR157	HOR157	tissue	omentum	HOR157_tissue_omentum_F73
HOR166.omentum..stomach..............tissue..........M73..HOR166	HOR166	tissue	omentum	HOR166_tissue_omentum_M73
HOZ077.thigh.........................tissue..........F58a..HOZ077	HOZ077	tissue	thigh	HOZ077_tissue_thigh_F58a
HOX011.pericolonic...................tissue..........F23a..HOX011	HOX011	tissue	pericolonic	HOX011_tissue_pericolonic_F23a
HOV106.pericolonic...................tissue..........F44..HOV106	HOV106	tissue	pericolonic	HOV106_tissue_pericolonic_F44
HOW170.pericolonic...................tissue..........F50b..HOW170	HOW170	tissue	pericolonic	HOW170_tissue_pericolonic_F50b
HOZ038.pericolonic...................tissue..........F59..HOZ038	HOZ038	tissue	pericolonic	HOZ038_tissue_pericolonic_F59
HOX012.pericolonic...................tissue..........M46..HOX012	HOX012	tissue	pericolonic	HOX012_tissue_pericolonic_M46
HOZ067.pericolonic...................tissue..........M52..HOZ067	HOZ067	tissue	pericolonic	HOZ067_tissue_pericolonic_M52
HOZ054.perirenal..retroperitoneal....tissue..........F41..HOZ054	HOZ054	tissue	retroperitoneal	HOZ054_tissue_retroperitoneal_F41
HOX136.perirenal..retroperitoneal....tissue..........F56..HOX136	HOX136	tissue	retroperitoneal	HOX136_tissue_retroperitoneal_F56
HOW173.perirenal..retroperitoneal....tissue..........F67..HOW173	HOW173	tissue	retroperitoneal	HOW173_tissue_retroperitoneal_F67
HOX149.perirenal..retroperitoneal....tissue..........M49..HOX149	HOX149	tissue	retroperitoneal	HOX149_tissue_retroperitoneal_M49
HOZ046.perirenal..retroperitoneal....tissue..........M50..HOZ046	HOZ046	tissue	retroperitoneal	HOZ046_tissue_retroperitoneal_M50
HOW178.perirenal..retroperitoneal....tissue..........M55a..HOW178	HOW178	tissue	retroperitoneal	HOW178_tissue_retroperitoneal_M55a
HOZ045.perirenal..retroperitoneal....tissue..........M58..HOZ045	HOZ045	tissue	retroperitoneal	HOZ045_tissue_retroperitoneal_M58
HOX150.perirenal..retroperitoneal....tissue..........M67..HOX150	HOX150	tissue	retroperitoneal	HOX150_tissue_retroperitoneal_M67
HOX061.perirenal..retroperitoneal....tissue..........UU..HOX061	HOX061	tissue	retroperitoneal	HOX061_tissue_retroperitoneal_U
HOX056.perispleenic..................tissue..........M59..HOX056	HOX056	tissue	perispleenic	HOX056_tissue_perispleenic_M59
HOX108.retroperitoneal...............tissue..........M57..HOX108	HOX108	tissue	retroperitoneal	HOX108_tissue_retroperitoneal_M57
HOV105.shin..........................tissue..........F31..HOV105	HOV105	tissue	shin	HOV105_tissue_shin_F31
HOV065.shin..........................tissue..........F76..HOV065	HOV065	tissue	shin	HOV065_tissue_shin_F76
HOR151.shin..........................tissue..........M77..HOR151	HOR151	tissue	shin	HOR151_tissue_shin_M77
HOV074.shin.calf.....................tissue..........F63..HOV074	HOV074	tissue	shin	HOV074_tissue_shin_F63
HOV058.shin.calf.....................tissue..........F71..HOV058	HOV058	tissue	shin	HOV058_tissue_shin_F71
HOV125.shin.calf.....................tissue..........F81..HOV125	HOV125	tissue	shin	HOV125_tissue_shin_F81
HOV123.shin.calf.....................tissue..........F81a..HOV123	HOV123	tissue	shin	HOV123_tissue_shin_F81a
HOZ063.shin.calf.....................tissue..........F83..HOZ063	HOZ063	tissue	shin	HOZ063_tissue_shin_F83
HOV109.shin.calf.....................tissue..........M17a..HOV109	HOV109	tissue	shin	HOV109_tissue_shin_M17a
HOV068.shin.calf.....................tissue..........M23..HOV068	HOV068	tissue	shin	HOV068_tissue_shin_M23
HOV090.shin.calf.....................tissue..........M51..HOV090	HOV090	tissue	shin	HOV090_tissue_shin_M51
HOR159.shin.calf.....................tissue..........M55..HOR159	HOR159	tissue	shin	HOR159_tissue_shin_M55
HOV066.shin.calf.....................tissue..........M84..HOV066	HOV066	tissue	shin	HOV066_tissue_shin_M84
HOZ114.shin.calf.....................tissue..........M94..HOZ114	HOZ114	tissue	shin	HOZ114_tissue_shin_M94
HOW182.thigh.........................tissue..........F52b..HOW182	HOW182	tissue	thigh	HOW182_tissue_thigh_F52b
HOX115.thigh.........................tissue..........F61..HOX115	HOX115	tissue	thigh	HOX115_tissue_thigh_F61
HOX141.thigh.........................tissue..........F73a..HOX141	HOX141	tissue	thigh	HOX141_tissue_thigh_F73a
HOZ106.thigh.........................tissue..........F83..HOZ106	HOZ106	tissue	thigh	HOZ106_tissue_thigh_F83
HOX114.thigh.........................tissue..........M24a..HOX114	HOX114	tissue	thigh	HOX114_tissue_thigh_M24a
HOZ058.thigh.........................tissue..........M94..HOZ058	HOZ058	tissue	thigh	HOZ058_tissue_thigh_M94
HOZ060.thigh.........................tissue..........MU..HOZ060	HOZ060	tissue	thigh	HOZ060_tissue_thigh_M
HOX113.thigh.........................tissue..........UUc..HOX113	HOX113	tissue	thigh	HOX113_tissue_thigh_U
HOX116.thigh.lipo....................tissue..........UUb..HOX116	HOX116	tissue	thigh	HOX116_tissue_thigh_U
HOZ159.pericolonic...................tissue..........M65_redo..HOZ159	HOZ159	tissue	pericolonic	HOZ159_tissue_pericolonic_M65
HOZ155.hip.lipo......................tissue..........F62_redo..HOZ155	HOZ155	tissue	thigh	HOZ155_tissue_thigh_F62
HOV085.abdominal.....................stromal.pellet..F33..HOV085	HOV085	stromal	abdominal	HOV085_stromal_abdominal_F33
HOV079.abdominal.....................stromal.pellet..F36..HOV079	HOV079	stromal	abdominal	HOV079_stromal_abdominal_F36
HOR180.abdominal.....................stromal.pellet..F42..HOR180	HOR180	stromal	abdominal	HOR180_stromal_abdominal_F42
HOV081.abdominal.....................stromal.pellet..F50..HOV081	HOV081	stromal	abdominal	HOV081_stromal_abdominal_F50
HOR183.abdominal.....................stromal.pellet..F52c..HOR183	HOR183	stromal	abdominal	HOR183_stromal_abdominal_F52c
HOV129.abdominal.....................stromal.pellet..F59a..HOV129	HOV129	stromal	abdominal	HOV129_stromal_abdominal_F59a
HOV120.abdominal.....................stromal.pellet..F62a..HOV120	HOV120	stromal	abdominal	HOV120_stromal_abdominal_F62a
HOV101.abdominal.....................stromal.pellet..M34..HOV101	HOV101	stromal	abdominal	HOV101_stromal_abdominal_M34
HOV117.abdominal.....................stromal.pellet..M60..HOV117	HOV117	stromal	abdominal	HOV117_stromal_abdominal_M60
HOV100.abdominal..deep...............stromal.pellet..F33..HOV100	HOV100	stromal	abdominal	HOV100_stromal_abdominal_F33
HOV077.abdominal.lipo................stromal.pellet..F62..HOV077	HOV077	stromal	abdominal	HOV077_stromal_abdominal_F62
HOZ120.breast........................stromal.pellet..F52a..HOZ120	HOZ120	stromal	breast	HOZ120_stromal_breast_F52a
HOX134.breast.L......................stromal.pellet..F23..HOX134	HOX134	stromal	breast	HOX134_stromal_breast_F23
HOX127.breast.L......................stromal.pellet..F52b..HOX127	HOX127	stromal	breast	HOX127_stromal_breast_F52b
HOX132.breast.L......................stromal.pellet..F58..HOX132	HOX132	stromal	breast	HOX132_stromal_breast_F58
HOZ031.breast.R......................stromal.pellet..F52b..HOZ031	HOZ031	stromal	breast	HOZ031_stromal_breast_F52b
HOR158.omentum..colon................stromal.pellet..F85..HOR158	HOR158	stromal	omentum	HOR158_stromal_omentum_F85
HOZ071.omentum..colon................stromal.pellet..M17..HOZ071	HOZ071	stromal	omentum	HOZ071_stromal_omentum_M17
HOZ068.omentum..colon................stromal.pellet..M52..HOZ068	HOZ068	stromal	omentum	HOZ068_stromal_omentum_M52
HOV095.omentum..stomach..............stromal.pellet..F52d..HOV095	HOV095	stromal	omentum	HOV095_stromal_omentum_F52d
HOR156.omentum..stomach..............stromal.pellet..F73..HOR156	HOR156	stromal	omentum	HOR156_stromal_omentum_F73
HOW172.pericolonic...................stromal.pellet..F50b..HOW172	HOW172	stromal	pericolonic	HOW172_stromal_pericolonic_F50b
HOZ048.pericolonic...................stromal.pellet..F59..HOZ048	HOZ048	tissue	pericolonic	HOZ048_tissue_pericolonic_F59
HOZ047.pericolonic...................stromal.pellet..F75..HOZ047	HOZ047	stromal	pericolonic	HOZ047_stromal_pericolonic_F75
HOZ052.pericolonic...................stromal.pellet..F85..HOZ052	HOZ052	stromal	pericolonic	HOZ052_stromal_pericolonic_F85
HOW169.pericolonic...................stromal.pellet..M52..HOW169	HOW169	stromal	pericolonic	HOW169_stromal_pericolonic_M52
HOX122.perirenal..retroperitoneal....stromal.pellet..F41..HOX122	HOX122	stromal	retroperitoneal	HOX122_stromal_retroperitoneal_F41
HOZ035.perirenal..retroperitoneal....stromal.pellet..M50..HOZ035	HOZ035	stromal	retroperitoneal	HOZ035_stromal_retroperitoneal_M50
HOW194.perirenal..retroperitoneal....stromal.pellet..M55a..HOW194	HOW194	stromal	retroperitoneal	HOW194_stromal_retroperitoneal_M55a
HOZ053.perirenal..retroperitoneal....stromal.pellet..M58..HOZ053	HOZ053	stromal	retroperitoneal	HOZ053_stromal_retroperitoneal_M58
HOV071.shin..........................stromal.pellet..F76..HOV071	HOV071	stromal	shin	HOV071_stromal_shin_F76
HOV093.shin.calf.....................stromal.pellet..F12..HOV093	HOV093	stromal	shin	HOV093_stromal_shin_F12
HOV064.shin.calf.....................stromal.pellet..F63..HOV064	HOV064	stromal	shin	HOV064_stromal_shin_F63
HOR161.shin.calf.....................stromal.pellet..F71..HOR161	HOR161	stromal	shin	HOR161_stromal_shin_F71
HOV094.shin.calf.....................stromal.pellet..F81..HOV094	HOV094	stromal	shin	HOV094_stromal_shin_F81
HOZ061.shin.calf.....................stromal.pellet..F83..HOZ061	HOZ061	stromal	shin	HOZ061_stromal_shin_F83
HOV092.shin.calf.....................stromal.pellet..M17a..HOV092	HOV092	tissue	shin	HOV092_tissue_shin_M17a
HOR177.shin.calf.....................stromal.pellet..M23..HOR177	HOR177	stromal	shin	HOR177_stromal_shin_M23
HOV091.shin.calf.....................stromal.pellet..M51..HOV091	HOV091	stromal	shin	HOV091_stromal_shin_M51
HOV067.shin.calf.....................stromal.pellet..M55..HOV067	HOV067	stromal	shin	HOV067_stromal_shin_M55
HOV089.shin.calf.....................stromal.pellet..M55c..HOV089	HOV089	stromal	shin	HOV089_stromal_shin_M55c
HOV069.shin.calf.....................stromal.pellet..M84..HOV069	HOV069	stromal	shin	HOV069_stromal_shin_M84
HOZ064.shin.calf.....................stromal.pellet..M94..HOZ064	HOZ064	stromal	shin	HOZ064_stromal_shin_M94
HOX109.thigh.........................stromal.pellet..F58a..HOX109	HOX109	stromal	thigh	HOX109_stromal_thigh_F58a
HOZ112.thigh.........................stromal.pellet..F83..HOZ112	HOZ112	stromal	thigh	HOZ112_stromal_thigh_F83
HOZ056.thigh.........................stromal.pellet..M94..HOZ056	HOZ056	stromal	thigh	HOZ056_stromal_thigh_M94
HOZ116.thigh.........................stromal.pellet..MU..HOZ116	HOZ116	stromal	thigh	HOZ116_stromal_thigh_M
HOR178.abdominal.lipo................stromal.pellet..M58a..HOR178	HOR178	stromal	abdominal	HOR178_stromal_abdominal_M58a
HOR164.omentum..colon................stromal.pellet..F72..HOR164	HOR164	stromal	omentum	HOR164_stromal_omentum_F72
HOR173.omentum..colon................stromal.pellet..F75..HOR173	HOR173	stromal	omentum	HOR173_stromal_omentum_F75
HOX110.pericolonic...................stromal.pellet..F44..HOX110	HOX110	stromal	pericolonic	HOX110_stromal_pericolonic_F44
HOZ157.breast.R......................stromal.pellet..F60a_redo..HOZ157	HOZ157	stromal	breast	HOZ157_stromal_breast_F60a
HOZ154.hip.lipo......................stromal.pellet..F62_redo..HOZ154	HOZ154	stromal	thigh	HOZ154_stromal_thigh_F62
HOZ143.pericolonic...................stromal.pellet..F44_redo..HOZ143	HOZ143	stromal	pericolonic	HOZ143_stromal_pericolonic_F44
HOZ139.flank.back.lipo...............stromal.pellet..UUa_redo..HOZ139	HOZ139	stromal	abdominal	HOZ139_stromal_abdominal_U
