## Supplementary material for "Depot-Specific mRNA Expression Programs in Human Adipocytes Suggest Physiological Specialization via Distinct Developmental Programs": Dataset S3

original_label	array	fraction	depot	new_label
HOAI057.abdominal...............adipose.stem.cell.........post.diff.......F31b..HOAI057	HOAI057	EVD	abdominal	HOAI057_abdominal_EVD
HOAI090.abdominal...............adipose.stem.cell.........post.diff.......F52f..HOAI090	HOAI090	EVD	abdominal	HOAI090_abdominal_EVD
HOAI097.abdominal...............adipose.stem.cell.........post.diff.......F38..HOAI097	HOAI097	EVD	abdominal	HOAI097_abdominal_EVD
HOW186..abdominal.................differentiated.ASCs....F37..HOW186	HOW186	EVD	abdominal	HOW186_abdominal_EVD
HOW188..abdominal.................differentiated.ASCs....M38..HOW188	HOW188	EVD	abdominal	HOW188_abdominal_EVD
HOW190..abdominal.................differentiated.ASCs....F24a..HOW190	HOW190	EVD	abdominal	HOW190_abdominal_EVD
HOW192..abdominal.................differentiated.ASCs....M60..HOW192	HOW192	EVD	abdominal	HOW192_abdominal_EVD
HOZ096..abdominal.................differentiated.ASCs....F66..HOZ096	HOZ096	EVD	abdominal	HOZ096_abdominal_EVD
HOZ099..abdominal.................differentiated.ASCs....F43..HOZ099	HOZ099	EVD	abdominal	HOZ099_abdominal_EVD
HOZ103..abdominal..deep...........differentiated.ASCs....F33..HOZ103	HOZ103	EVD	abdominal	HOZ103_abdominal_EVD
HOZ107..abdominal.................differentiated.ASCs....F62..HOZ107	HOZ107	EVD	abdominal	HOZ107_abdominal_EVD
HOZ110..abdominal.................differentiated.ASCs....F42..HOZ110	HOZ110	EVD	abdominal	HOZ110_abdominal_EVD
HOZ117..abdominal.................differentiated.ASCs....F62a..HOZ117	HOZ117	EVD	abdominal	HOZ117_abdominal_EVD
HOZ101..abdominal.................differentiated.ASCs....F39a..HOZ101	HOZ101	EVD	abdominal	HOZ101_abdominal_EVD
HOAI099.breast..................adipose.stem.cell.........post.diff.......UUi..HOAI099	HOAI099	EVD	breast	HOAI099_breast_EVD
HOAI100.breast..................adipose.stem.cell.........post.diff.......F36a..HOAI100	HOAI100	EVD	breast	HOAI100_breast_EVD
HOAI101.breast..................adipose.stem.cell.........post.diff.......F34..HOAI101	HOAI101	EVD	breast	HOAI101_breast_EVD
HOAI106.breast..................adipose.stem.cell.........post.diff.......F50c..HOAI106	HOAI106	EVD	breast	HOAI106_breast_EVD
HOW180..breast....................differentiated.ASCs....F58..HOW180	HOW180	EVD	breast	HOW180_breast_EVD
HOW215..breast....................differentiated.ASCs....F62b..HOW215	HOW215	EVD	breast	HOW215_breast_EVD
HOZ093..breast....................differentiated.ASCs....F23..HOZ093	HOZ093	EVD	breast	HOZ093_breast_EVD
HOAI060.omentum.................adipose.stem.cell.........post.diff.......F38..HOAI060	HOAI060	EVD	omentum	HOAI060_omentum_EVD
HOAI061.omentum.................adipose.stem.cell.........post.diff.......F37a..HOAI061	HOAI061	EVD	omentum	HOAI061_omentum_EVD
HOAI063.omentum.................adipose.stem.cell.........post.diff.......M62..HOAI063	HOAI063	EVD	omentum	HOAI063_omentum_EVD
HOAI065.omentum.................adipose.stem.cell.........post.diff.......F58c..HOAI065	HOAI065	EVD	omentum	HOAI065_omentum_EVD
HOAI077.omentum.................adipose.stem.cell.........post.diff.......F24b..HOAI077	HOAI077	EVD	omentum	HOAI077_omentum_EVD
HOAI078.omentum.................adipose.stem.cell.........post.diff.......F43b..HOAI078	HOAI078	EVD	omentum	HOAI078_omentum_EVD
HOAI080.omentum.................adipose.stem.cell.........post.diff.......M49a..HOAI080	HOAI080	EVD	omentum	HOAI080_omentum_EVD
HOAI068.shin.calf...............adipose.stem.cell.........post.diff.......F83..HOAI068	HOAI068	EVD	shin	HOAI068_shin_EVD
HOW196..shin.calf.................differentiated.ASCs....M41..HOW196	HOW196	EVD	shin	HOW196_shin_EVD
HOW197..shin.calf.................differentiated.ASCs....M17a..HOW197	HOW197	EVD	shin	HOW197_shin_EVD
HOW199..shin.calf.................differentiated.ASCs....F81..HOW199	HOW199	EVD	shin	HOW199_shin_EVD
HOW202..shin.calf.................differentiated.ASCs....F81a..HOW202	HOW202	EVD	shin	HOW202_shin_EVD
HOZ081..shin.calf.................differentiated.ASCs....M51..HOZ081	HOZ081	EVD	shin	HOZ081_shin_EVD
HOZ127..calf......................differentiated.ASCs....M44..HOZ127	HOZ127	EVD	shin	HOZ127_shin_EVD
HOZ128..calf......................differentiated.ASCs....UUh..HOZ128	HOZ128	EVD	shin	HOZ128_shin_EVD
HOAI136.thigh...................adipose.stem.cell.........post.diff.......F83..HOAI136	HOAI136	EVD	thigh	HOAI136_thigh_EVD
HOR148..hip.......................differentiated.ASCs....F73a..HOR148	HOR148	EVD	thigh	HOR148_thigh_EVD
HOW212..thigh.....................differentiated.ASCs....F29..HOW212	HOW212	EVD	thigh	HOW212_thigh_EVD
HOZ086..hip.flank.................differentiated.ASCs....F52e..HOZ086	HOZ086	EVD	thigh	HOZ086_thigh_EVD
HOZ087..hip.lipo..................differentiated.ASCs....F62..HOZ087	HOZ087	EVD	thigh	HOZ087_thigh_EVD
HOZ091..thigh.....................differentiated.ASCs....F58a..HOZ091	HOZ091	EVD	thigh	HOZ091_thigh_EVD
HOAI081.abdominal...............adipose.stem.cell.........pre.diff........F52f..HOAI081	HOAI081	ASC	abdominal	HOAI081_abdominal_ASC
HOAI091.abdominal...............adipose.stem.cell.........pre.diff........F31b..HOAI091	HOAI091	ASC	abdominal	HOAI091_abdominal_ASC
HOW185..abdominal.................adipose.stromal.cells..F37..HOW185	HOW185	ASC	abdominal	HOW185_abdominal_ASC
HOW187..abdominal.................adipose.stromal.cells..M38..HOW187	HOW187	ASC	abdominal	HOW187_abdominal_ASC
HOW191..abdominal.................adipose.stromal.cells..M60..HOW191	HOW191	ASC	abdominal	HOW191_abdominal_ASC
HOW193..abdominal.................adipose.stromal.cells..F62..HOW193	HOW193	ASC	abdominal	HOW193_abdominal_ASC
HOZ095..abdominal.................adipose.stromal.cells..F43..HOZ095	HOZ095	ASC	abdominal	HOZ095_abdominal_ASC
HOZ100..abdominal.................adipose.stromal.cells..F39a..HOZ100	HOZ100	ASC	abdominal	HOZ100_abdominal_ASC
HOZ102..abdominal.................adipose.stromal.cells..F66..HOZ102	HOZ102	ASC	abdominal	HOZ102_abdominal_ASC
HOZ104..abdominal..superficial....adipose.stromal.cells..F33..HOZ104	HOZ104	ASC	abdominal	HOZ104_abdominal_ASC
HOZ105..abdominal.................adipose.stromal.cells..F62a..HOZ105	HOZ105	ASC	abdominal	HOZ105_abdominal_ASC
HOZ109..abdominal.................adipose.stromal.cells..F50..HOZ109	HOZ109	ASC	abdominal	HOZ109_abdominal_ASC
HOZ111..abdominal.................adipose.stromal.cells..F42..HOZ111	HOZ111	ASC	abdominal	HOZ111_abdominal_ASC
HOZ119..abdominal..deep...........adipose.stromal.cells..F33..HOZ119	HOZ119	ASC	abdominal	HOZ119_abdominal_ASC
HOAI087.breast..................adipose.stem.cell.........pre.diff........F50c..HOAI087	HOAI087	ASC	breast	HOAI087_breast_ASC
HOAI088.breast..................adipose.stem.cell.........pre.diff........F34a..HOAI088	HOAI088	ASC	breast	HOAI088_breast_ASC
HOAI092.breast..................adipose.stem.cell.........pre.diff........UUi..HOAI092	HOAI092	ASC	breast	HOAI092_breast_ASC
HOAI095.breast..................adipose.stem.cell.........pre.diff........F36a..HOAI095	HOAI095	ASC	breast	HOAI095_breast_ASC
HOAI098.breast..................adipose.stem.cell.........pre.diff........F34..HOAI098	HOAI098	ASC	breast	HOAI098_breast_ASC
HOW183..breast....................adipose.stromal.cells..F62b..HOW183	HOW183	ASC	breast	HOW183_breast_ASC
HOZ097..breast....................adipose.stromal.cells..F24..HOZ097	HOZ097	ASC	breast	HOZ097_breast_ASC
HOZ098..breast....................adipose.stromal.cells..F23..HOZ098	HOZ098	ASC	breast	HOZ098_breast_ASC
HOAI058.omentum.................adipose.stem.cell.........pre.diff........F24b..HOAI058	HOAI058	ASC	omentum	HOAI058_omentum_ASC
HOAI069.omentum.................adipose.stem.cell.........pre.diff........F43b..HOAI069	HOAI069	ASC	omentum	HOAI069_omentum_ASC
HOAI070.omentum.................adipose.stem.cell.........pre.diff........F37a..HOAI070	HOAI070	ASC	omentum	HOAI070_omentum_ASC
HOAI073.omentum.................adipose.stem.cell.........pre.diff........F38..HOAI073	HOAI073	ASC	omentum	HOAI073_omentum_ASC
HOAI075.omentum.................adipose.stem.cell.........pre.diff........M49a..HOAI075	HOAI075	ASC	omentum	HOAI075_omentum_ASC
HOAI076.omentum.................adipose.stem.cell.........pre.diff........F58c..HOAI076	HOAI076	ASC	omentum	HOAI076_omentum_ASC
HOW207..omentum...................adipose.stromal.cells..M38..HOW207	HOW207	ASC	omentum	HOW207_omentum_ASC
HOW208..omentum..colon............adipose.stromal.cells..M17..HOW208	HOW208	ASC	omentum	HOW208_omentum_ASC
HOAI062.shin.calf...............adipose.stem.cell.........pre.diff........F83..HOAI062	HOAI062	ASC	shin	HOAI062_shin_ASC
HOW195..shin.calf.................adipose.stromal.cells..M41..HOW195	HOW195	ASC	shin	HOW195_shin_ASC
HOW198..shin.calf.................adipose.stromal.cells..F81..HOW198	HOW198	ASC	shin	HOW198_shin_ASC
HOW203..shin.calf.................adipose.stromal.cells..F81a..HOW203	HOW203	ASC	shin	HOW203_shin_ASC
HOZ082..shin.calf.................adipose.stromal.cells..F71..HOZ082	HOZ082	ASC	shin	HOZ082_shin_ASC
HOZ129..calf......................adipose.stromal.cells..UUh..HOZ129	HOZ129	ASC	shin	HOZ129_shin_ASC
HOZ130..calf......................adipose.stromal.cells..F12..HOZ130	HOZ130	ASC	shin	HOZ130_shin_ASC
HOZ131..shin.calf.................adipose.stromal.cells..M51..HOZ131	HOZ131	ASC	shin	HOZ131_shin_ASC
HOAI059.thigh...................adipose.stem.cell.........pre.diff........F83..HOAI059	HOAI059	ASC	thigh	HOAI059_thigh_ASC
HOW209..hip.flank.................adipose.stromal.cells..F58b..HOW209	HOW209	ASC	thigh	HOW209_thigh_ASC
HOW211..thigh.....................adipose.stromal.cells..F29..HOW211	HOW211	ASC	thigh	HOW211_thigh_ASC
HOW213..thigh.....................adipose.stromal.cells..F43a..HOW213	HOW213	ASC	thigh	HOW213_thigh_ASC
HOZ085..hip.flank.................adipose.stromal.cells..F52e..HOZ085	HOZ085	ASC	thigh	HOZ085_thigh_ASC
HOZ088..hip.lipo..................adipose.stromal.cells..F62..HOZ088	HOZ088	ASC	thigh	HOZ088_thigh_ASC
HOZ089..thigh.....................adipose.stromal.cells..F58a..HOZ089	HOZ089	ASC	thigh	HOZ089_thigh_ASC
HOZ092..hip.......................adipose.stromal.cells..F73a..HOZ092	HOZ092	ASC	thigh	HOZ092_thigh_ASC
